# EZH2 inhibition sensitizes IDH1R132H mutant gliomas to histone deacetylase inhibitor

**DOI:** 10.1101/2023.07.31.551045

**Authors:** Lisa Sprinzen Houghton, Franklin Godinez Garcia, Angeliki Mela, Liang Lei, Pavan Upadhyayula, Aayushi Mahajan, Nelson Humala, Lisa Manier, Richard Caprioli, Alfredo Quiñones-Hinojosa, Patrizia Casaccia, Peter Canoll

## Abstract

Isocitrate Dehydrogenase-1 (IDH1) is commonly mutated in lower grade diffuse gliomas. The IDH1R132H mutation is an important diagnostic tool for tumor diagnosis and prognosis, however its role in glioma development, and its impact on response to therapy, is not fully understood. We developed a murine model of proneural IDH1R132H mutated glioma that shows elevated production of 2-Hydroxyglutarate (2-HG) and increased tri-methylation of lysine residue K27 on histone H3 (H3K27me3) compared to IDH1 wild-type tumors. We found that using Tazemetostat to inhibit the methyltransferase for H3K27, Enhancer of Zeste 2 (EZH2), reduced H3K27me3 levels and increased acetylation on H3K27. We also found that, although the histone deacetylase inhibitor (HDACi) Panobinostat was less cytotoxic in IDH1R132H mutated cells (either isolated from murine glioma or oligodendrocyte progenitor cells infected in vitro with a retrovirus expressing IDH1R132H) compared to IDH1-wildtype cells, combination treatment with Tazemetostat is synergistic in both mutant and wildtype models. These findings indicate a novel therapeutic strategy for IDH1-mutated gliomas that targets the specific epigenetic alteration in these tumors.

**Main Points:** Murine gliomas initiated by the IDH1R132H mutation (in the presence of additional genetic alterations, such as p53 loss and PDGF overexpression) recapitulate the metabolic and transcriptional features of the proneural subtype, as they are characterized by increased 2HG levels, and are enriched for OPC lineage-restricted genes compared to IDH-wildtype murine gliomas. In murine IDH1-R132H glioma cells, EZH2 inhibition is not cytotoxic as a monotherapy but reduces levels of H3K27me3 and increases levels of H3K27ac. IDH1R132H cells are relatively resistant to Panobinostat cytotoxicity compared to IDH-wildtype cells, but combining treatment with EZH2 inhibition synergistically kills glioma cells and increases H3K27ac.
