## Supplementary material for "EZH2 inhibition sensitizes IDH1R132H mutant gliomas to histone deacetylase inhibitor": Mouse glioma GSEA

### Sheet: Sheet1
	PR9	Nom p-val	PR10	Nom p-val	PR11	Nom p-val	PF019	Nom p-val	PF020	Nom p-val	PF021	Nom p-val	PC73	Nom p-val	PC74	Nom p-val	PC75	Nom p-val	PC76	Nom p-val	PC77	Nom p-val
PN	0.709086	0.026	0.729405	0.013	0.718837	0.04	0.692037	0.148	0.708384	0.064	0.689828	0.198	0.695362	0.043	0.735477	0.006	0.680033	0.043	0.708645	0.03	0.7021	0.025
NL	0.698596	0.051	0.679463	0.08	0.686336	0.126	0.681458	0.202	0.68453	0.195	0.681835	0.263	0.665632	0.13	0.68307	0.102	0.722261	0.014	0.664218	0.165	0.682581	0.075
NA	0.671753	0.08	0.683188	0.056	0.67405	0.137	0.673846	0.189	0.667096	0.274	0.661811	0.369	0.654749	0.17	0.669859	0.133	0.623902	0.332	0.675749	0.083	0.646503	0.169
CL	0.562921	0.892	0.53536	0.978	0.534719	0.994	0.552258	0.984	0.572084	0.938	0.565023	0.965	0.520814	0.977	0.581904	0.807	0.517905	0.979	0.546225	0.943	0.528686	0.956
MES	0.539556	0.984	0.495633	1	0.533139	0.996	0.530284	0.997	0.570533	0.961	0.611068	0.801	0.540027	0.965	0.522477	0.998	0.531171	0.967	0.496929	1	0.473766	1
