## Supplementary material for "EZH2 inhibition sensitizes IDH1R132H mutant gliomas to histone deacetylase inhibitor": Mouse GSEA TCGA

Original row		CHR_LOCATION	PROBE_ID	PR9	PR10	PR11	PF019	PF020	PF021	PC73	PC74	PC75	PC76	PC77
1	PN	chrNA:-1--1	PN	-0.00696543	0.02512621	0.009751563	-0.013608582	-0.011810549	-0.03175442	3.7577617E-4	0.01725022	-0.014690669	0.010622226	0.015703652
2	NL	chrNA:-1--1	NL	0.004291042	-0.00306969	-0.0010030064	-0.00244104	-0.013918213	-0.018000033	-0.007607356	-0.013409678	0.04928367	-0.012057385	0.01793169
3	NA	chrNA:-1--1	NA	-0.0018722297	0.021334922	0.0073910826	0.010626411	-0.0106719965	-0.01734531	0.002189171	-0.0059416653	-0.028395284	0.020152753	0.002532143
4	CL	chrNA:-1--1	CL	0.006078103	-0.009710189	-0.015157743	0.0058202776	0.011097732	0.0026497513	-0.014963051	0.02288603	-0.017609915	0.007410917	0.001498088
5	MES	chrNA:-1--1	MES	-0.0015314858	-0.033681255	-9.818955E-4	-3.9706653E-4	0.025303027	0.06445001	0.02000546	-0.020784907	0.0114122	-0.02612851	-0.037665576
