## Supplementary material for "EZH2 inhibition sensitizes IDH1R132H mutant gliomas to histone deacetylase inhibitor": Materials and Methods - Antibodies

### Sheet: Sheet1
Technique	Antibody name	Antibody source	Company and reference	Dilution
Immunopanning	CD140a	Rat	BD Bioscience 558774	1:1000
Immunohistochemistry	IDH1R132H	Mouse	Dianova H09	1:20
	NeuN	Mouse	Millipore MAB377	1:100
	GFAP	Rabbit	DAKO Z0334	1:500
	PDGFRα	Rabbit	Cell Signaling 3164S	1:300
	Ki67	Rabbit	Cell Signaling 9129S	1:300
	Olig2	Rabbit	Millipore AB9610	1:500
	Sox2	Rabbit	Millipore AB5603	1:500
Immunofluorescence	H3K27me3	Rabbit	Cell Signaling 9733	1:500
	H3K27ac	Rabbit	Cell Signaling 8173	1:500
	Ki67	Rat	Dako M7249	1:500
	mCherry	Mouse	Abcam AB125096	1:500
Flow Cytometry	H3K27me3	Rabbit	Cell Signaling 9733	1:50
	H3K27ac	Rabbit	Cell Signaling 8173	1:50
	Ki67	Rat	Dako M7249	1:50
	Ki67	Mouse	BD Pharmigen 550609	1:50
	mCherry	Mouse	Abcam AB125096	1:50
	PDGFRα	Rat	Thermo Fisher 12-1401-81	1:200
Western Blot	H3K27me3	Rabbit	Cell Signaling 9733	1:1000
	H3K27ac	Rabbit	Cell Signaling 8173	1:1000
	H3	Mouse	Cell Signaling 3638S	1:1000
	EZH2	Rabbit	Cell Signaling 5246	1:1000
	UTX	Rabbit	Cell Signaling 33510	1:1000
	P53	Rabbit	Santa Cruz SC-6243	1:1000
	Beta-actin	Mouse	Abcam ab8226	1:10000
	IDH1R132H	Mouse	Dianova H09	1:200
	Necdin	Rabbit	Abcam ab227908	1:1000
